# Investigating equations for measuring dissolved inorganic nutrient uptake in oligotrophic conditions

**DOI:** 10.1101/2020.08.30.274449

**Authors:** Michael R. Stukel

**Author notes:** Correspondence to Michael Stukel.

## Abstract

Multiple different equations have been used to quantify nutrient uptake rates from stable isotope tracer label incorporation experiments. Each of these equations implicitly assumes an underlying model for phytoplankton nutrient uptake behavior within the incubation bottle and/or pelagic environment. However, the applicability of different equations remains in question and uncertainty arising from subjective choices of which equation to use is never reported. In this study, I use two approaches to investigate the conditions under which different nutrient uptake equations should be used. First, I utilized a moderate-complexity pelagic ecosystem model that explicitly models the δ^15^N values of all model compartments (NEMURO+^15^N) to conduct simulated nitrate uptake and ammonium uptake incubations and quantify the accuracy of different nutrient uptake equations. Second, I used results of deckboard diel nutrient uptake experiments to quantify the biases of 24-h incubations relative to six consecutive 4-h incubations. Using both approaches, I found that equations that account for nutrient regeneration (i.e., isotope dilution) are more accurate than equations that do not, particularly when nutrient concentrations are low but uptake is relatively high. Furthermore, I find that if the goal is to estimate *in situ* uptake rates it is appropriate to use an *in situ* correction to standard equations. I also present complete equations for quantifying uncertainty in nutrient uptake experiments using each nutrient uptake equation and make all of these calculations available as Excel spreadsheets and Matlab scripts.
