## Supplementary Table 1 for "Investigating equations for measuring dissolved inorganic nutrient uptake in oligotrophic conditions"

### Sheet: FromMatlab
MakeParamTable.m > ParamTable
'Simulation'	1	2	3	4	5	6	7	8	9	10	11	12	13	14	15	16	17	18	19	20	21	22	23	24	25	26	27	28	29	30	31	32	33	34	35	36	37
'Alpha1'	0.04	0.04	0.04	0.04	0.04	0.04	0.04	0.04	0.04	0.04	0.04	0.04	0.04	0.04	0.04	0.04	0.04	0.04	0.04	0.04	0.04	0.04	0.04	0.04	0.04	0.04	0.04	0.04	0.04	0.04	0.04	0.04	0.04	0.04	0.04	0.04	0.04
'Alpha2'	0.04	0.04	0.04	0.04	0.04	0.04	0.04	0.04	0.04	0.04	0.04	0.04	0.04	0.04	0.04	0.04	0.04	0.04	0.04	0.04	0.04	0.04	0.04	0.04	0.04	0.04	0.04	0.04	0.04	0.04	0.04	0.04	0.04	0.04	0.04	0.04	0.04
'VmaxS '	0.4	0.4	0.4	0.4	0.4	0.4	0.4	0.4	0.4	0.4	0.4	0.4	0.4	0.8	0.9	0.9	0.9	0.9	0.4	0.4	0.9	0.9	0.9	0.9	0.9	0.9	0.9	0.9	0.9	0.4	0.4	0.4	0.4	0.4	0.4	0.4	0.4
'NO3S '	1	1	1	0.1	0.1	1	1	1	1	1	1	1	1	1	0.6	0.6	0.6	0.6	0.6	1	0.1	0.1	0.01	0.01	0.01	0.03	0.03	0.1	0.1	1	1	1	1	1	1	1	1
'KNH4S '	0.1	0.1	0.1	0.01	0.01	0.1	0.1	0.01	1	1	0.1	0.1	0.1	0.05	0.05	0.05	0.05	0.05	0.3	0.1	0.1	0.1	0.03	0.03	0.03	0.03	0.03	0.01	0.01	0.1	0.1	0.1	0.1	0.1	0.1	0.1	0.1
'PsiS '	1.5	1.5	1.5	1.5	1.5	1.5	1.5	1.5	1.5	1.5	1.5	1.5	1.5	1.5	1.5	1.5	1.5	1.5	1.5	1.5	1.5	1.5	1.5	1.5	1.5	1.5	1.5	1.5	1.5	1.5	1.5	1.5	1.5	1.5	1.5	1.5	1.5
'kGppS '	0.0693	0.0693	0.0693	0.0693	0.0693	0.0693	0.0693	0.0693	0.0693	0.0693	0.0693	0.0693	0.0693	0.0693	0.0693	0.0693	0.0693	0.0693	0.0693	0.0693	0.0693	0.0693	0.0693	0.0693	0.0693	0.0693	0.0693	0.0693	0.0693	0.0693	0.0693	0.0693	0.0693	0.0693	0.0693	0.0693	0.0693
[]	0	0	0	0	0	0	0	0	0	0	0	0	0	0	0	0	0	0	0	0	0	0	0	0	0	0	0	0	0	0	0	0	0	0	0	0	0
'ResPS0 '	0.03	0.03	0.03	0.03	0.03	0.03	0.03	0.03	0.03	0.03	0.03	0.03	0.03	0.03	0.03	0.03	0.03	0.03	0.03	0	0.03	0.03	0.03	0.03	0.03	0.03	0.03	0.03	0	0.03	0.03	0.03	0.03	0.03	0	0	0.03
'kResPS '	0.0519	0.0519	0.0519	0.0519	0.0519	0.0519	0.0519	0.0519	0.0519	0.0519	0.0519	0.0519	0.0519	0.0519	0.0519	0.0519	0.0519	0.0519	0.0519	0.0519	0.0519	0.0519	0.0519	0.0519	0.0519	0.0519	0.0519	0.0519	0.0519	0.0519	0.0519	0.0519	0.0519	0.0519	0.0519	0.0519	0.0519
'gamS '	0.135	0.135	0.135	0.135	0.135	0.135	0.135	0.135	0.135	0.135	0.135	0.135	0.135	0.135	0.135	0.135	0.135	0.135	0.135	0.135	0.135	0.135	0.135	0.135	0.135	0.135	0.135	0.135	0.135	0.135	0.135	0.4	0.4	0.4	0.03	0.03	0.135
'MorPS0 '	0.0585	0.0585	0.0585	0.0585	0.0585	0.0585	0.0585	0.0585	0.0585	0.0585	0.0585	0.0585	0.0585	0.0585	0.01	0.01	0.01	0.01	0.0585	0.0585	0.0585	0.0585	0.0585	0.0585	0.0585	0.0585	0.0585	0.0585	0.0585	0.0585	0.0585	0.0585	0.0585	0.0585	0.0585	0.0585	0.0585
'kMorPS '	0.0693	0.0693	0.0693	0.0693	0.0693	0.0693	0.0693	0.0693	0.0693	0.0693	0.0693	0.0693	0.0693	0.0693	0.0693	0.0693	0.0693	0.0693	0.0693	0.0693	0.0693	0.0693	0.0693	0.0693	0.0693	0.0693	0.0693	0.0693	0.0693	0.0693	0.0693	0.0693	0.0693	0.0693	0.0693	0.0693	0.0693
'VmaxL '	1	1	1	1	1	1	1	1	1	1	1	1	1	1	1	1	1	1	1	1	1	1	1	1	1	1	1	1	1	1	1	1	1	1	1	1	1
'KNO3L '	3	3	3	0.3	0.3	3	3	3	3	3	3	3	3	3	1	1	1	1	3	3	1	1	1	1	1	1	1	1	3	3	3	3	3	3	3	3	3
'KNH4L '	0.3	0.3	0.3	0.03	0.03	0.3	0.3	0.03	3	3	0.3	0.3	0.3	3	1	1	1	1	3	0.3	1	1	1	1	1	1	1	1	0.3	0.3	0.3	0.3	0.3	0.3	0.3	0.3	0.3
'KSiL '	4	4	4	4	4	4	4	4	4	4	4	4	4	4	4	4	4	4	4	4	4	4	4	4	4	4	4	4	4	4	4	4	4	4	4	4	4
'PsiL '	4.6	4.6	4.6	4.6	4.6	4.6	4.6	4.6	4.6	4.6	4.6	4.6	4.6	4.6	4.6	4.6	4.6	4.6	4.6	4.6	4.6	4.6	4.6	4.6	4.6	4.6	4.6	4.6	4.6	15	15	15	15	15	15	15	1.5
'kGppL '	0.0693	0.0693	0.0693	0.0693	0.0693	0.0693	0.0693	0.0693	0.0693	0.0693	0.0693	0.0693	0.0693	0.0693	0.0693	0.0693	0.0693	0.0693	0.0693	0.0693	0.0693	0.0693	0.0693	0.0693	0.0693	0.0693	0.0693	0.0693	0.0693	0.0693	0.0693	0.0693	0.0693	0.0693	0.0693	0.0693	0.0693
[]	0	0	0	0	0	0	0	0	0	0	0	0	0	0	0	0	0	0	0	0	0	0	0	0	0	0	0	0	0	0	0	0	0	0	0	0	0
'ResPL0 '	0.03	0.03	0.03	0.03	0.03	0.03	0.03	0.03	0.03	0.03	0.03	0.03	0.03	0.03	0.03	0.03	0.03	0.03	0.03	0	0.03	0.03	0.03	0.03	0.03	0.03	0.03	0.03	0	0.03	0.03	0.03	0.03	0.03	0	0	0.03
'kResPL '	0.0519	0.0519	0.0519	0.0519	0.0519	0.0519	0.0519	0.0519	0.0519	0.0519	0.0519	0.0519	0.0519	0.0519	0.0519	0.0519	0.0519	0.0519	0.0519	0.0519	0.0519	0.0519	0.0519	0.0519	0.0519	0.0519	0.0519	0.0519	0.0519	0.0519	0.0519	0.0519	0.0519	0.0519	0.0519	0.0519	0.0519
'gamL '	0.135	0.135	0.135	0.135	0.135	0.135	0.135	0.135	0.135	0.135	0.135	0.135	0.135	0.135	0.135	0.135	0.135	0.135	0.135	0.135	0.135	0.135	0.135	0.135	0.135	0.135	0.135	0.135	0.135	0.135	0.135	0.4	0.4	0.4	0.03	0.03	0.135
'MorPL0 '	0.029	0.029	0.029	0.029	0.029	0.029	0.029	0.029	0.029	0.029	0.029	0.029	0.029	0.029	0.029	0.029	0.029	0.029	0.029	0.029	0.029	0.029	0.029	0.029	0.029	0.029	0.029	0.029	0.029	0.029	0.029	0.029	0.029	0.029	0.029	0.029	0.029
'kMorPL '	0.0693	0.0693	0.0693	0.0693	0.0693	0.0693	0.0693	0.0693	0.0693	0.0693	0.0693	0.0693	0.0693	0.0693	0.0693	0.0693	0.0693	0.0693	0.0693	0.0693	0.0693	0.0693	0.0693	0.0693	0.0693	0.0693	0.0693	0.0693	0.0693	0.0693	0.0693	0.0693	0.0693	0.0693	0.0693	0.0693	0.0693
'GrmaxSPS '	0.4	0.4	0.4	0.4	0.4	0.4	0.4	0.4	0.4	0.4	0.4	0.4	0.4	0.4	0.4	0.4	0.4	0.4	0.4	0.4	0.4	0.4	0.4	0.4	0.4	0.4	0.4	0.4	0.4	0.4	0.4	0.4	0.4	0.4	0.4	0.4	0.4
'kGraS '	0.0693	0.0693	0.0693	0.0693	0.0693	0.0693	0.0693	0.0693	0.0693	0.0693	0.0693	0.0693	0.0693	0.0693	0.0693	0.0693	0.0693	0.0693	0.0693	0.0693	0.0693	0.0693	0.0693	0.0693	0.0693	0.0693	0.0693	0.0693	0.0693	0.0693	0.0693	0.0693	0.0693	0.0693	0.0693	0.0693	0.0693
'lamS '	1.4	1.4	1.4	1.4	1.4	1.4	1.4	1.4	1.4	1.4	1.4	1.4	1.4	1.4	0.1	0.1	0.1	1.4	1.4	1.4	1.4	1.4	1.4	1.4	1.4	1.4	1.4	1.4	1.4	1.4	1.4	1.4	1.4	1.4	1.4	1.4	0.2
'PS2ZSstar '	0.04	0.04	0.04	0.04	0.04	0.04	0.04	0.04	0.04	0.04	0.04	0.04	0.04	0.04	0.04	0.04	0.005	0.005	0.04	0.04	0.04	0.04	0.04	0.04	0.04	0.04	0.04	0.04	0.04	0.04	0.04	0.04	0.04	0.04	0.04	0.04	0.04
'MorZS0 '	0.0585	0.0585	0.0585	0.0585	0.0585	0.0585	0.0585	0.0585	0.0585	0.0585	0.5	0.5	0.0585	0.5	0.1	0.3	0.3	0.3	0.0585	0.0585	0.0585	0.0585	0.0585	0.0585	0.0585	0.0585	0.0585	0.0585	0.0585	0.0585	0.0585	0.0585	0.0585	0.0585	0.0585	0.0585	0.0585
'kMorZS '	0.0693	0.0693	0.0693	0.0693	0.0693	0.0693	0.0693	0.0693	0.0693	0.0693	0.0693	0.0693	0.0693	0.0693	0.0693	0.0693	0.0693	0.0693	0.0693	0.0693	0.0693	0.0693	0.0693	0.0693	0.0693	0.0693	0.0693	0.0693	0.0693	0.0693	0.0693	0.0693	0.0693	0.0693	0.0693	0.0693	0.0693
'AlphaZS '	0.7	0.7	0.7	0.7	0.7	0.7	0.7	0.7	0.7	0.7	1	0.7	0.7	1	1	1	1	1	1	1	0.7	1	1	1	1	1	1	1	1	1	1	1	1	1	1	1	1
'BetaZS '	0.3	0.3	0.3	0.3	0.3	0.3	0.3	0.3	0.3	0.3	0.3	0.3	0.3	0.3	0.2	0.2	0.2	0.2	0.2	0.2	0.3	0.2	0.2	0.2	0.2	0.2	0.2	0.2	0.2	0.2	0.2	0.2	0.2	0.2	0.2	0.2	0.2
'GrmaxLPS '	0.1	0.1	0.1	0.1	0.1	0.1	0.1	0.1	0.1	0.1	0.01	0.1	0.1	0.01	0.001	0.001	0.001	0.001	0.1	0.1	0.1	0.1	0.1	0.1	0.1	0.1	0.1	0.1	0.1	0.1	0.1	0.1	0.1	0.1	0.1	0.1	0.1
'GrmaxLPL '	0.4	0.4	0.4	0.4	0.4	0.4	0.4	0.4	0.4	0.4	0.4	0.4	0.4	0.4	0.4	0.4	0.4	0.4	0.4	0.4	0.4	0.4	0.4	0.4	0.4	0.4	0.4	0.4	0.4	0.4	0.4	0.4	0.4	0.4	0.4	0.4	0.4
'GrmaxLZS '	0.4	0.4	0.4	0.4	0.4	0.4	0.4	0.4	0.4	0.4	0.4	0.4	0.4	0.4	0.4	0.4	0.4	0.4	0.4	0.4	0.4	0.4	0.4	0.4	0.4	0.4	0.4	0.4	0.4	0.4	0.4	0.4	0.4	0.4	0.4	0.4	0.4
'kGraL '	0.0693	0.0693	0.0693	0.0693	0.0693	0.0693	0.0693	0.0693	0.0693	0.0693	0.0693	0.0693	0.0693	0.0693	0.0693	0.0693	0.0693	0.0693	0.0693	0.0693	0.0693	0.0693	0.0693	0.0693	0.0693	0.0693	0.0693	0.0693	0.0693	0.0693	0.0693	0.0693	0.0693	0.0693	0.0693	0.0693	0.0693
'lamL '	1.4	1.4	1.4	1.4	1.4	1.4	1.4	1.4	1.4	1.4	1.4	1.4	1.4	1.4	1.4	1.4	1.4	1.4	1.4	1.4	1.4	1.4	1.4	1.4	1.4	1.4	1.4	1.4	1.4	1.4	1.4	1.4	1.4	1.4	1.4	1.4	1.4
'PS2ZLstar '	0.04	0.04	0.04	0.04	0.04	0.04	0.04	0.04	0.04	0.04	0.0004	0.04	0.04	0.0004	0.0004	10	10	10	10	10	0.04	10	10	10	10	10	10	10	10	10	10	10	10	10	10	10	10
'PL2ZLstar '	0.04	0.04	0.04	0.04	0.04	0.04	0.04	0.04	0.04	0.04	0.04	0.04	0.04	0.04	0.04	0.04	0.04	0.04	0.04	0.04	0.04	0.04	0.04	0.04	0.04	0.04	0.04	0.04	0.04	0.04	0.04	0.04	0.04	0.04	0.04	0.04	0.04
'ZS2ZLstar '	0.04	0.04	0.04	0.04	0.04	0.04	0.04	0.04	0.04	0.04	0.04	0.04	0.04	0.04	0.04	0.04	0.04	0.04	0.04	0.04	0.04	0.04	0.04	0.04	0.04	0.04	0.04	0.04	0.04	0.04	0.04	0.04	0.04	0.04	0.04	0.04	0.04
'MorZL0 '	0.0585	0.0585	0.0585	0.0585	0.0585	0.0585	0.0585	0.0585	0.0585	0.0585	0.5	0.5	0.0585	0.5	0.1	0.3	0.3	0.3	0.0585	0.0585	0.0585	0.0585	0.0585	0.0585	0.0585	0.0585	0.0585	0.0585	0.0585	0.0585	0.0585	0.0585	0.0585	0.0585	0.0585	0.0585	0.0585
'kMorZL '	0.0693	0.0693	0.0693	0.0693	0.0693	0.0693	0.0693	0.0693	0.0693	0.0693	0.0693	0.0693	0.0693	0.0693	0.0693	0.0693	0.0693	0.0693	0.0693	0.0693	0.0693	0.0693	0.0693	0.0693	0.0693	0.0693	0.0693	0.0693	0.0693	0.0693	0.0693	0.0693	0.0693	0.0693	0.0693	0.0693	0.0693
'AlphaZL '	0.7	0.7	0.7	0.7	0.7	0.7	0.7	0.7	0.7	0.7	0.7	0.7	0.7	0.7	0.7	0.7	0.7	0.7	0.7	0.7	0.7	0.7	0.7	0.7	0.7	0.7	0.7	0.7	0.7	0.7	0.7	0.7	0.7	0.7	0.7	0.7	0.7
'BetaZL '	0.3	0.3	0.3	0.3	0.3	0.3	0.3	0.3	0.3	0.3	0.3	0.3	0.3	0.3	0.3	0.3	0.3	0.3	0.3	0.3	0.3	0.3	0.3	0.3	0.3	0.3	0.3	0.3	0.3	0.3	0.3	0.3	0.3	0.3	0.3	0.3	0.3
'GrmaxPPL '	0.2	0.2	0.2	0.2	0.2	0.2	0.2	0.2	0.2	0.2	0.2	0.2	0.2	0.2	0.2	0.2	0.2	0.2	0.2	0.2	0.2	0.2	0.2	0.2	0.2	0.2	0.2	0.2	0.2	0.2	0.2	0.2	0.2	0.2	0.2	0.2	0.2
'GrmaxPZS '	0.2	0.2	0.2	0.2	0.2	0.2	0.2	0.2	0.2	0.2	0.2	0.2	0.2	0.2	0.2	0.2	0.2	0.2	0.2	0.2	0.2	0.2	0.2	0.2	0.2	0.2	0.2	0.2	0.2	0.2	0.2	0.2	0.2	0.2	0.2	0.2	0.2
'GrmaxPZL '	0.2	0.2	0.2	0.2	0.2	0.2	0.2	0.2	0.2	0.2	0.2	0.2	0.2	0.2	0.2	0.2	0.2	0.2	0.2	0.2	0.2	0.2	0.2	0.2	0.2	0.2	0.2	0.2	0.2	0.2	0.2	0.2	0.2	0.2	0.2	0.2	0.2
'kGraP '	0.0693	0.0693	0.0693	0.0693	0.0693	0.0693	0.0693	0.0693	0.0693	0.0693	0.0693	0.0693	0.0693	0.0693	0.0693	0.0693	0.0693	0.0693	0.0693	0.0693	0.0693	0.0693	0.0693	0.0693	0.0693	0.0693	0.0693	0.0693	0.0693	0.0693	0.0693	0.0693	0.0693	0.0693	0.0693	0.0693	0.0693
'lamP '	1.4	1.4	1.4	1.4	1.4	1.4	1.4	1.4	1.4	1.4	1.4	1.4	1.4	1.4	1.4	1.4	1.4	1.4	1.4	1.4	1.4	1.4	1.4	1.4	1.4	1.4	1.4	1.4	1.4	1.4	1.4	1.4	1.4	1.4	1.4	1.4	1.4
'PL2ZPstar '	0.04	0.04	0.04	0.04	0.04	0.04	0.04	0.04	0.04	0.04	0.04	0.04	0.04	0.04	0.04	0.04	0.04	0.04	0.04	0.04	0.04	0.04	0.04	0.04	0.04	0.04	0.04	0.04	0.04	0.04	0.04	0.04	0.04	0.04	0.04	0.04	0.04
'ZS2ZPstar '	0.04	0.04	0.04	0.04	0.04	0.04	0.04	0.04	0.04	0.04	0.04	0.04	0.04	0.04	0.04	0.04	0.04	0.04	0.04	0.04	0.04	0.04	0.04	0.04	0.04	0.04	0.04	0.04	0.04	0.04	0.04	0.04	0.04	0.04	0.04	0.04	0.04
'ZL2ZPstar '	0.04	0.04	0.04	0.04	0.04	0.04	0.04	0.04	0.04	0.04	0.04	0.04	0.04	0.04	0.04	0.04	0.04	0.04	0.04	0.04	0.04	0.04	0.04	0.04	0.04	0.04	0.04	0.04	0.04	0.04	0.04	0.04	0.04	0.04	0.04	0.04	0.04
'PsiPL '	4.605	4.605	4.605	4.605	4.605	4.605	4.605	4.605	4.605	4.605	4.605	4.605	4.605	4.605	4.605	4.605	4.605	4.605	4.605	4.605	4.605	4.605	4.605	4.605	4.605	4.605	4.605	4.605	4.605	4.605	4.605	4.605	4.605	4.605	4.605	4.605	4.605
'PsiZS '	3.01	3.01	3.01	3.01	3.01	3.01	3.01	3.01	3.01	3.01	3.01	3.01	3.01	3.01	3.01	3.01	3.01	3.01	3.01	3.01	3.01	3.01	3.01	3.01	3.01	3.01	3.01	3.01	3.01	3.01	3.01	3.01	3.01	3.01	3.01	3.01	3.01
'MorZP0 '	0.0585	0.0585	0.0585	0.0585	0.0585	0.0585	0.0585	0.0585	0.0585	0.0585	0.5	0.5	0.0585	0.5	0.5	0.5	0.5	0.5	0.0585	0.0585	0.0585	0.0585	0.0585	0.0585	0.0585	0.0585	0.0585	0.0585	0.0585	0.0585	0.0585	0.0585	0.0585	0.0585	0.0585	0.0585	0.0585
'kMorZP '	0.0693	0.0693	0.0693	0.0693	0.0693	0.0693	0.0693	0.0693	0.0693	0.0693	0.0693	0.0693	0.0693	0.0693	0.0693	0.0693	0.0693	0.0693	0.0693	0.0693	0.0693	0.0693	0.0693	0.0693	0.0693	0.0693	0.0693	0.0693	0.0693	0.0693	0.0693	0.0693	0.0693	0.0693	0.0693	0.0693	0.0693
'AlphaZP '	0.7	0.7	0.7	0.7	0.7	0.7	0.7	0.7	0.7	0.7	0.7	0.7	0.7	0.7	0.7	0.7	0.7	0.7	0.7	0.7	0.7	0.7	0.7	0.7	0.7	0.7	0.7	0.7	0.7	0.7	0.7	0.7	0.7	0.7	0.7	0.7	0.7
'BetaZP '	0.3	0.3	0.3	0.3	0.3	0.3	0.3	0.3	0.3	0.3	0.3	0.3	0.3	0.3	0.3	0.3	0.3	0.3	0.3	0.3	0.3	0.3	0.3	0.3	0.3	0.3	0.3	0.3	0.3	0.3	0.3	0.3	0.3	0.3	0.3	0.3	0.3
'Nit0 '	0.03	0.03	0.03	0.03	0.3	0.3	0.3	0.03	0.1	0.03	0.03	0	0.03	0.03	0.003	0.003	0.003	0.003	0.3	0.3	0.3	0.3	0.5	0.5	0.03	0.03	0.5	0.03	0.03	0.03	0.03	0.03	0.03	0.03	0.03	0.03	0.03
'kNit '	0.0693	0.0693	0.0693	0.0693	0.0693	0.0693	0.0693	0.0693	0.0693	0.0693	0.0693	0.0693	0.0693	0.0693	0.0693	0.0693	0.0693	0.0693	0.0693	0.0693	0.0693	0.0693	0.0693	0.0693	0.0693	0.0693	0.0693	0.0693	0.0693	0.0693	0.0693	0.0693	0.0693	0.0693	0.0693	0.0693	0.0693
'VP2N0 '	0.1	0.1	0.1	0.1	0.1	0.1	0.1	0.1	0.1	0.5	0.5	0.5	0.1	0.5	1	3	3	3	3	3	3	3	3	3	3	3	3	3	3	1	1	1	0.1	0.1	0.1	0.1	0.1
'kP2N '	0.0693	0.0693	0.0693	0.0693	0.0693	0.0693	0.0693	0.0693	0.0693	0.0693	0.0693	0.0693	0.0693	0.0693	0.0693	0.0693	0.0693	0.0693	0.0693	0.0693	0.0693	0.0693	0.0693	0.0693	0.0693	0.0693	0.0693	0.0693	0.0693	0.0693	0.0693	0.0693	0.0693	0.0693	0.0693	0.0693	0.0693
'VP2D0 '	0.01	0.01	0.01	0.01	0.01	0.01	0.01	0.01	0.01	0.2	0.2	0.2	0.01	0.2	1	3	3	3	3	3	3	3	3	3	3	3	3	3	3	1	1	1	0.1	0.1	0.1	0.1	0.1
'kP2D '	0.0693	0.0693	0.0693	0.0693	0.0693	0.0693	0.0693	0.0693	0.0693	0.0693	0.0693	0.0693	0.0693	0.0693	0.0693	0.0693	0.0693	0.0693	0.0693	0.0693	0.0693	0.0693	0.0693	0.0693	0.0693	0.0693	0.0693	0.0693	0.0693	0.0693	0.0693	0.0693	0.0693	0.0693	0.0693	0.0693	0.0693
'VD2N0 '	0.02	0.02	0.02	0.02	0.02	0.02	0.02	0.02	0.02	0.2	0.2	0.2	0.02	0.2	1	3	3	3	3	3	3	3	3	3	3	3	3	3	3	1	1	1	0.1	0.1	0.1	0.1	0.1
'kD2N '	0.0693	0.0693	0.0693	0.0693	0.0693	0.0693	0.0693	0.0693	0.0693	0.0693	0.0693	0.0693	0.0693	0.0693	0.0693	0.0693	0.0693	0.0693	0.0693	0.0693	0.0693	0.0693	0.0693	0.0693	0.0693	0.0693	0.0693	0.0693	0.0693	0.0693	0.0693	0.0693	0.0693	0.0693	0.0693	0.0693	0.0693
'VP2Si0 '	0.1	0.1	0.1	0.1	0.1	0.1	0.1	0.1	0.1	0.1	0.1	0.1	0.1	0.1	0.1	0.1	0.1	0.1	0.1	0.1	0.1	0.1	0.1	0.1	0.1	0.1	0.1	0.1	0.1	0.1	0.1	0.1	0.1	0.1	0.1	0.1	0.1
'kP2Si '	0.0693	0.0693	0.0693	0.0693	0.0693	0.0693	0.0693	0.0693	0.0693	0.0693	0.0693	0.0693	0.0693	0.0693	0.0693	0.0693	0.0693	0.0693	0.0693	0.0693	0.0693	0.0693	0.0693	0.0693	0.0693	0.0693	0.0693	0.0693	0.0693	0.0693	0.0693	0.0693	0.0693	0.0693	0.0693	0.0693	0.0693
'RSiNPS '	0	0	0	0	0	0	0	0	0	0	0	0	0	0	0	0	0	0	0	0	0	0	0	0	0	0	0	0	0	0	0	0	0	0	0	0	0
'RSiNPL '	1	1	1	1	1	1	1	1	1	1	1	1	1	1	1	1	1	1	1	1	1	1	1	1	1	1	1	1	1	1	1	1	1	1	1	1	1
'RSiNZS '	0	0	0	0	0	0	0	0	0	0	0	0	0	0	0	0	0	0	0	0	0	0	0	0	0	0	0	0	0	0	0	0	0	0	0	0	0
'RSiNZL '	0	0	0	0	0	0	0	0	0	0	0	0	0	0	0	0	0	0	0	0	0	0	0	0	0	0	0	0	0	0	0	0	0	0	0	0	0
'setVP '	40	40	40	40	40	40	40	40	40	40	40	40	40	40	4	4	4	4	40	40	40	40	40	4	4	4	4	4	4	4	4	4	4	4	4	4	40
'setVO '	40	40	40	40	40	40	40	40	40	40	40	40	40	40	4	4	4	4	40	40	40	40	40	4	4	4	4	4	4	4	4	4	4	4	4	4	40
'AlphaPS '	0.003	0.003	0.003	0.003	0.003	0.003	0.003	0.003	0.003	0.003	0.003	0.003	0.0061	0.001	0.001	0.001	0.001	0.001	0.003	0.003	0.001	0.001	0.001	0.001	0.001	0.001	0.001	0.001	0.001	0.003	0.003	0.003	0.003	0.003	0.003	0.003	0.003
'AlphaPL '	0.0061	0.0061	0.0061	0.0061	0.0061	0.0061	0.0061	0.0061	0.0061	0.0061	0.0061	0.0061	0.003	0.0061	0.008	0.008	0.008	0.008	0.0061	0.0061	0.008	0.008	0.008	0.008	0.008	0.008	0.008	0.008	0.008	0.0061	0.0061	0.0061	0.0061	0.0061	0.0061	0.0061	0.0061
'BetaPS '	0.0017	0.0017	0.0017	0.0017	0.0017	0.0017	0.0017	0.0017	0.0017	0.0017	0.0017	0.0017	0.0017	0.0002	0.0002	0.0002	0.0002	0.0002	0.0017	0.0017	0.0002	0.0002	0.0002	0.0002	0.0002	0.0002	0.0002	0.0002	0.0002	0.0017	0.0017	0.0017	0.0017	0.0017	0.0017	0.0017	0.0017
'BetaPL '	0.0002	0.0002	0.0002	0.0002	0.0002	0.0002	0.0002	0.0002	0.0002	0.0002	0.0002	0.0002	0.0002	0.001	0.002	0.002	0.002	0.002	0.0002	0.0002	0.002	0.002	0.002	0.002	0.002	0.002	0.002	0.002	0.002	0.0002	0.0002	0.0002	0.0002	0.0002	0.0002	0.0002	0.0002
'MLD'	20	20	20	20	20	20	20	20	20	20	20	20	20	20	20	20	20	20	20	20	20	20	20	20	20	20	20	20	20	20	20	20	20	20	20	20	20
'Temperature'	20	20	5	20	20	20	5	20	5	20	20	20	20	20	20	20	20	20	20	20	20	20	20	20	20	20	20	20	20	20	5	20	20	20	20	20	20
'Surf Irradiance'	708.4	708.4	100	708.4	708.4	708.4	100	708.4	100	708.4	50	708.4	708.4	708.4	708.4	708.4	708.4	708.4	708.4	708.4	708.4	708.4	708.4	708.4	708.4	708.4	708.4	708.4	708.4	708.4	100	708.4	708.4	708.4	708.4	708.4	708.4
'Kzmixed'	0.001	0.001	0.001	0.001	0.001	0.001	0.001	0.001	0.001	0.001	0.001	0.001	0.001	0.001	0.0001	0.0001	1e-05	1e-05	0.0001	0.001	0.001	0.001	1e-05	1e-05	1e-05	1e-05	1e-05	1e-05	1e-05	0.001	0.001	0.001	0.001	0.0001	0.001	0.0001	0.001
'Kzdeep'	1e-05	0.0001	1e-05	1e-05	1e-05	0.0001	1e-05	1e-05	1e-05	0.0001	0.0001	0.0001	1e-05	0.0001	1e-05	1e-05	1e-05	1e-05	1e-05	1e-05	1e-05	1e-05	1e-05	1e-05	1e-05	1e-05	1e-05	1e-05	1e-05	0.0001	0.0001	0.0001	0.0001	1e-05	1e-05	1e-05	0.0001

### Sheet: ParamTable
Simulation	1	2	3	4	5	6	7	8	9	10	11	12	13	14	15	16	17	18	19	20	21	22	23	24	25	26	27	28	29	30	31	32	33	34	35	36	37
Alpha1	0.04	0.04	0.04	0.04	0.04	0.04	0.04	0.04	0.04	0.04	0.04	0.04	0.04	0.04	0.04	0.04	0.04	0.04	0.04	0.04	0.04	0.04	0.04	0.04	0.04	0.04	0.04	0.04	0.04	0.04	0.04	0.04	0.04	0.04	0.04	0.04	0.04
Alpha2	0.04	0.04	0.04	0.04	0.04	0.04	0.04	0.04	0.04	0.04	0.04	0.04	0.04	0.04	0.04	0.04	0.04	0.04	0.04	0.04	0.04	0.04	0.04	0.04	0.04	0.04	0.04	0.04	0.04	0.04	0.04	0.04	0.04	0.04	0.04	0.04	0.04
VmaxS	0.4	0.4	0.4	0.4	0.4	0.4	0.4	0.4	0.4	0.4	0.4	0.4	0.4	0.8	0.9	0.9	0.9	0.9	0.4	0.4	0.9	0.9	0.9	0.9	0.9	0.9	0.9	0.9	0.9	0.4	0.4	0.4	0.4	0.4	0.4	0.4	0.4
NO3S	1	1	1	0.1	0.1	1	1	1	1	1	1	1	1	1	0.6	0.6	0.6	0.6	0.6	1	0.1	0.1	0.01	0.01	0.01	0.03	0.03	0.1	0.1	1	1	1	1	1	1	1	1
KNH4S	0.1	0.1	0.1	0.01	0.01	0.1	0.1	0.01	1	1	0.1	0.1	0.1	0.05	0.05	0.05	0.05	0.05	0.3	0.1	0.1	0.1	0.03	0.03	0.03	0.03	0.03	0.01	0.01	0.1	0.1	0.1	0.1	0.1	0.1	0.1	0.1
PsiS	1.5	1.5	1.5	1.5	1.5	1.5	1.5	1.5	1.5	1.5	1.5	1.5	1.5	1.5	1.5	1.5	1.5	1.5	1.5	1.5	1.5	1.5	1.5	1.5	1.5	1.5	1.5	1.5	1.5	1.5	1.5	1.5	1.5	1.5	1.5	1.5	1.5
kGppS	0.0693	0.0693	0.0693	0.0693	0.0693	0.0693	0.0693	0.0693	0.0693	0.0693	0.0693	0.0693	0.0693	0.0693	0.0693	0.0693	0.0693	0.0693	0.0693	0.0693	0.0693	0.0693	0.0693	0.0693	0.0693	0.0693	0.0693	0.0693	0.0693	0.0693	0.0693	0.0693	0.0693	0.0693	0.0693	0.0693	0.0693
ResPS0	0.03	0.03	0.03	0.03	0.03	0.03	0.03	0.03	0.03	0.03	0.03	0.03	0.03	0.03	0.03	0.03	0.03	0.03	0.03	0	0.03	0.03	0.03	0.03	0.03	0.03	0.03	0.03	0	0.03	0.03	0.03	0.03	0.03	0	0	0.03
kResPS	0.0519	0.0519	0.0519	0.0519	0.0519	0.0519	0.0519	0.0519	0.0519	0.0519	0.0519	0.0519	0.0519	0.0519	0.0519	0.0519	0.0519	0.0519	0.0519	0.0519	0.0519	0.0519	0.0519	0.0519	0.0519	0.0519	0.0519	0.0519	0.0519	0.0519	0.0519	0.0519	0.0519	0.0519	0.0519	0.0519	0.0519
gamS	0.135	0.135	0.135	0.135	0.135	0.135	0.135	0.135	0.135	0.135	0.135	0.135	0.135	0.135	0.135	0.135	0.135	0.135	0.135	0.135	0.135	0.135	0.135	0.135	0.135	0.135	0.135	0.135	0.135	0.135	0.135	0.4	0.4	0.4	0.03	0.03	0.135
MorPS0	0.0585	0.0585	0.0585	0.0585	0.0585	0.0585	0.0585	0.0585	0.0585	0.0585	0.0585	0.0585	0.0585	0.0585	0.01	0.01	0.01	0.01	0.0585	0.0585	0.0585	0.0585	0.0585	0.0585	0.0585	0.0585	0.0585	0.0585	0.0585	0.0585	0.0585	0.0585	0.0585	0.0585	0.0585	0.0585	0.0585
kMorPS	0.0693	0.0693	0.0693	0.0693	0.0693	0.0693	0.0693	0.0693	0.0693	0.0693	0.0693	0.0693	0.0693	0.0693	0.0693	0.0693	0.0693	0.0693	0.0693	0.0693	0.0693	0.0693	0.0693	0.0693	0.0693	0.0693	0.0693	0.0693	0.0693	0.0693	0.0693	0.0693	0.0693	0.0693	0.0693	0.0693	0.0693
VmaxL	1	1	1	1	1	1	1	1	1	1	1	1	1	1	1	1	1	1	1	1	1	1	1	1	1	1	1	1	1	1	1	1	1	1	1	1	1
KNO3L	3	3	3	0.3	0.3	3	3	3	3	3	3	3	3	3	1	1	1	1	3	3	1	1	1	1	1	1	1	1	3	3	3	3	3	3	3	3	3
KNH4L	0.3	0.3	0.3	0.03	0.03	0.3	0.3	0.03	3	3	0.3	0.3	0.3	3	1	1	1	1	3	0.3	1	1	1	1	1	1	1	1	0.3	0.3	0.3	0.3	0.3	0.3	0.3	0.3	0.3
KSiL	4	4	4	4	4	4	4	4	4	4	4	4	4	4	4	4	4	4	4	4	4	4	4	4	4	4	4	4	4	4	4	4	4	4	4	4	4
PsiL	4.6	4.6	4.6	4.6	4.6	4.6	4.6	4.6	4.6	4.6	4.6	4.6	4.6	4.6	4.6	4.6	4.6	4.6	4.6	4.6	4.6	4.6	4.6	4.6	4.6	4.6	4.6	4.6	4.6	15	15	15	15	15	15	15	1.5
kGppL	0.0693	0.0693	0.0693	0.0693	0.0693	0.0693	0.0693	0.0693	0.0693	0.0693	0.0693	0.0693	0.0693	0.0693	0.0693	0.0693	0.0693	0.0693	0.0693	0.0693	0.0693	0.0693	0.0693	0.0693	0.0693	0.0693	0.0693	0.0693	0.0693	0.0693	0.0693	0.0693	0.0693	0.0693	0.0693	0.0693	0.0693
ResPL0	0.03	0.03	0.03	0.03	0.03	0.03	0.03	0.03	0.03	0.03	0.03	0.03	0.03	0.03	0.03	0.03	0.03	0.03	0.03	0	0.03	0.03	0.03	0.03	0.03	0.03	0.03	0.03	0	0.03	0.03	0.03	0.03	0.03	0	0	0.03
kResPL	0.0519	0.0519	0.0519	0.0519	0.0519	0.0519	0.0519	0.0519	0.0519	0.0519	0.0519	0.0519	0.0519	0.0519	0.0519	0.0519	0.0519	0.0519	0.0519	0.0519	0.0519	0.0519	0.0519	0.0519	0.0519	0.0519	0.0519	0.0519	0.0519	0.0519	0.0519	0.0519	0.0519	0.0519	0.0519	0.0519	0.0519
gamL	0.135	0.135	0.135	0.135	0.135	0.135	0.135	0.135	0.135	0.135	0.135	0.135	0.135	0.135	0.135	0.135	0.135	0.135	0.135	0.135	0.135	0.135	0.135	0.135	0.135	0.135	0.135	0.135	0.135	0.135	0.135	0.4	0.4	0.4	0.03	0.03	0.135
MorPL0	0.029	0.029	0.029	0.029	0.029	0.029	0.029	0.029	0.029	0.029	0.029	0.029	0.029	0.029	0.029	0.029	0.029	0.029	0.029	0.029	0.029	0.029	0.029	0.029	0.029	0.029	0.029	0.029	0.029	0.029	0.029	0.029	0.029	0.029	0.029	0.029	0.029
kMorPL	0.0693	0.0693	0.0693	0.0693	0.0693	0.0693	0.0693	0.0693	0.0693	0.0693	0.0693	0.0693	0.0693	0.0693	0.0693	0.0693	0.0693	0.0693	0.0693	0.0693	0.0693	0.0693	0.0693	0.0693	0.0693	0.0693	0.0693	0.0693	0.0693	0.0693	0.0693	0.0693	0.0693	0.0693	0.0693	0.0693	0.0693
GrmaxSPS	0.4	0.4	0.4	0.4	0.4	0.4	0.4	0.4	0.4	0.4	0.4	0.4	0.4	0.4	0.4	0.4	0.4	0.4	0.4	0.4	0.4	0.4	0.4	0.4	0.4	0.4	0.4	0.4	0.4	0.4	0.4	0.4	0.4	0.4	0.4	0.4	0.4
kGraS	0.0693	0.0693	0.0693	0.0693	0.0693	0.0693	0.0693	0.0693	0.0693	0.0693	0.0693	0.0693	0.0693	0.0693	0.0693	0.0693	0.0693	0.0693	0.0693	0.0693	0.0693	0.0693	0.0693	0.0693	0.0693	0.0693	0.0693	0.0693	0.0693	0.0693	0.0693	0.0693	0.0693	0.0693	0.0693	0.0693	0.0693
lamS	1.4	1.4	1.4	1.4	1.4	1.4	1.4	1.4	1.4	1.4	1.4	1.4	1.4	1.4	0.1	0.1	0.1	1.4	1.4	1.4	1.4	1.4	1.4	1.4	1.4	1.4	1.4	1.4	1.4	1.4	1.4	1.4	1.4	1.4	1.4	1.4	0.2
PS2ZSstar	0.04	0.04	0.04	0.04	0.04	0.04	0.04	0.04	0.04	0.04	0.04	0.04	0.04	0.04	0.04	0.04	0.005	0.005	0.04	0.04	0.04	0.04	0.04	0.04	0.04	0.04	0.04	0.04	0.04	0.04	0.04	0.04	0.04	0.04	0.04	0.04	0.04
MorZS0	0.0585	0.0585	0.0585	0.0585	0.0585	0.0585	0.0585	0.0585	0.0585	0.0585	0.5	0.5	0.0585	0.5	0.1	0.3	0.3	0.3	0.0585	0.0585	0.0585	0.0585	0.0585	0.0585	0.0585	0.0585	0.0585	0.0585	0.0585	0.0585	0.0585	0.0585	0.0585	0.0585	0.0585	0.0585	0.0585
kMorZS	0.0693	0.0693	0.0693	0.0693	0.0693	0.0693	0.0693	0.0693	0.0693	0.0693	0.0693	0.0693	0.0693	0.0693	0.0693	0.0693	0.0693	0.0693	0.0693	0.0693	0.0693	0.0693	0.0693	0.0693	0.0693	0.0693	0.0693	0.0693	0.0693	0.0693	0.0693	0.0693	0.0693	0.0693	0.0693	0.0693	0.0693
AlphaZS	0.7	0.7	0.7	0.7	0.7	0.7	0.7	0.7	0.7	0.7	1	0.7	0.7	1	1	1	1	1	1	1	0.7	1	1	1	1	1	1	1	1	1	1	1	1	1	1	1	1
BetaZS	0.3	0.3	0.3	0.3	0.3	0.3	0.3	0.3	0.3	0.3	0.3	0.3	0.3	0.3	0.2	0.2	0.2	0.2	0.2	0.2	0.3	0.2	0.2	0.2	0.2	0.2	0.2	0.2	0.2	0.2	0.2	0.2	0.2	0.2	0.2	0.2	0.2
GrmaxLPS	0.1	0.1	0.1	0.1	0.1	0.1	0.1	0.1	0.1	0.1	0.01	0.1	0.1	0.01	0.001	0.001	0.001	0.001	0.1	0.1	0.1	0.1	0.1	0.1	0.1	0.1	0.1	0.1	0.1	0.1	0.1	0.1	0.1	0.1	0.1	0.1	0.1
GrmaxLPL	0.4	0.4	0.4	0.4	0.4	0.4	0.4	0.4	0.4	0.4	0.4	0.4	0.4	0.4	0.4	0.4	0.4	0.4	0.4	0.4	0.4	0.4	0.4	0.4	0.4	0.4	0.4	0.4	0.4	0.4	0.4	0.4	0.4	0.4	0.4	0.4	0.4
GrmaxLZS	0.4	0.4	0.4	0.4	0.4	0.4	0.4	0.4	0.4	0.4	0.4	0.4	0.4	0.4	0.4	0.4	0.4	0.4	0.4	0.4	0.4	0.4	0.4	0.4	0.4	0.4	0.4	0.4	0.4	0.4	0.4	0.4	0.4	0.4	0.4	0.4	0.4
kGraL	0.0693	0.0693	0.0693	0.0693	0.0693	0.0693	0.0693	0.0693	0.0693	0.0693	0.0693	0.0693	0.0693	0.0693	0.0693	0.0693	0.0693	0.0693	0.0693	0.0693	0.0693	0.0693	0.0693	0.0693	0.0693	0.0693	0.0693	0.0693	0.0693	0.0693	0.0693	0.0693	0.0693	0.0693	0.0693	0.0693	0.0693
lamL	1.4	1.4	1.4	1.4	1.4	1.4	1.4	1.4	1.4	1.4	1.4	1.4	1.4	1.4	1.4	1.4	1.4	1.4	1.4	1.4	1.4	1.4	1.4	1.4	1.4	1.4	1.4	1.4	1.4	1.4	1.4	1.4	1.4	1.4	1.4	1.4	1.4
PS2ZLstar	0.04	0.04	0.04	0.04	0.04	0.04	0.04	0.04	0.04	0.04	0.0004	0.04	0.04	0.0004	0.0004	10	10	10	10	10	0.04	10	10	10	10	10	10	10	10	10	10	10	10	10	10	10	10
PL2ZLstar	0.04	0.04	0.04	0.04	0.04	0.04	0.04	0.04	0.04	0.04	0.04	0.04	0.04	0.04	0.04	0.04	0.04	0.04	0.04	0.04	0.04	0.04	0.04	0.04	0.04	0.04	0.04	0.04	0.04	0.04	0.04	0.04	0.04	0.04	0.04	0.04	0.04
ZS2ZLstar	0.04	0.04	0.04	0.04	0.04	0.04	0.04	0.04	0.04	0.04	0.04	0.04	0.04	0.04	0.04	0.04	0.04	0.04	0.04	0.04	0.04	0.04	0.04	0.04	0.04	0.04	0.04	0.04	0.04	0.04	0.04	0.04	0.04	0.04	0.04	0.04	0.04
MorZL0	0.0585	0.0585	0.0585	0.0585	0.0585	0.0585	0.0585	0.0585	0.0585	0.0585	0.5	0.5	0.0585	0.5	0.1	0.3	0.3	0.3	0.0585	0.0585	0.0585	0.0585	0.0585	0.0585	0.0585	0.0585	0.0585	0.0585	0.0585	0.0585	0.0585	0.0585	0.0585	0.0585	0.0585	0.0585	0.0585
kMorZL	0.0693	0.0693	0.0693	0.0693	0.0693	0.0693	0.0693	0.0693	0.0693	0.0693	0.0693	0.0693	0.0693	0.0693	0.0693	0.0693	0.0693	0.0693	0.0693	0.0693	0.0693	0.0693	0.0693	0.0693	0.0693	0.0693	0.0693	0.0693	0.0693	0.0693	0.0693	0.0693	0.0693	0.0693	0.0693	0.0693	0.0693
AlphaZL	0.7	0.7	0.7	0.7	0.7	0.7	0.7	0.7	0.7	0.7	0.7	0.7	0.7	0.7	0.7	0.7	0.7	0.7	0.7	0.7	0.7	0.7	0.7	0.7	0.7	0.7	0.7	0.7	0.7	0.7	0.7	0.7	0.7	0.7	0.7	0.7	0.7
BetaZL	0.3	0.3	0.3	0.3	0.3	0.3	0.3	0.3	0.3	0.3	0.3	0.3	0.3	0.3	0.3	0.3	0.3	0.3	0.3	0.3	0.3	0.3	0.3	0.3	0.3	0.3	0.3	0.3	0.3	0.3	0.3	0.3	0.3	0.3	0.3	0.3	0.3
GrmaxPPL	0.2	0.2	0.2	0.2	0.2	0.2	0.2	0.2	0.2	0.2	0.2	0.2	0.2	0.2	0.2	0.2	0.2	0.2	0.2	0.2	0.2	0.2	0.2	0.2	0.2	0.2	0.2	0.2	0.2	0.2	0.2	0.2	0.2	0.2	0.2	0.2	0.2
GrmaxPZS	0.2	0.2	0.2	0.2	0.2	0.2	0.2	0.2	0.2	0.2	0.2	0.2	0.2	0.2	0.2	0.2	0.2	0.2	0.2	0.2	0.2	0.2	0.2	0.2	0.2	0.2	0.2	0.2	0.2	0.2	0.2	0.2	0.2	0.2	0.2	0.2	0.2
GrmaxPZL	0.2	0.2	0.2	0.2	0.2	0.2	0.2	0.2	0.2	0.2	0.2	0.2	0.2	0.2	0.2	0.2	0.2	0.2	0.2	0.2	0.2	0.2	0.2	0.2	0.2	0.2	0.2	0.2	0.2	0.2	0.2	0.2	0.2	0.2	0.2	0.2	0.2
kGraP	0.0693	0.0693	0.0693	0.0693	0.0693	0.0693	0.0693	0.0693	0.0693	0.0693	0.0693	0.0693	0.0693	0.0693	0.0693	0.0693	0.0693	0.0693	0.0693	0.0693	0.0693	0.0693	0.0693	0.0693	0.0693	0.0693	0.0693	0.0693	0.0693	0.0693	0.0693	0.0693	0.0693	0.0693	0.0693	0.0693	0.0693
lamP	1.4	1.4	1.4	1.4	1.4	1.4	1.4	1.4	1.4	1.4	1.4	1.4	1.4	1.4	1.4	1.4	1.4	1.4	1.4	1.4	1.4	1.4	1.4	1.4	1.4	1.4	1.4	1.4	1.4	1.4	1.4	1.4	1.4	1.4	1.4	1.4	1.4
PL2ZPstar	0.04	0.04	0.04	0.04	0.04	0.04	0.04	0.04	0.04	0.04	0.04	0.04	0.04	0.04	0.04	0.04	0.04	0.04	0.04	0.04	0.04	0.04	0.04	0.04	0.04	0.04	0.04	0.04	0.04	0.04	0.04	0.04	0.04	0.04	0.04	0.04	0.04
ZS2ZPstar	0.04	0.04	0.04	0.04	0.04	0.04	0.04	0.04	0.04	0.04	0.04	0.04	0.04	0.04	0.04	0.04	0.04	0.04	0.04	0.04	0.04	0.04	0.04	0.04	0.04	0.04	0.04	0.04	0.04	0.04	0.04	0.04	0.04	0.04	0.04	0.04	0.04
ZL2ZPstar	0.04	0.04	0.04	0.04	0.04	0.04	0.04	0.04	0.04	0.04	0.04	0.04	0.04	0.04	0.04	0.04	0.04	0.04	0.04	0.04	0.04	0.04	0.04	0.04	0.04	0.04	0.04	0.04	0.04	0.04	0.04	0.04	0.04	0.04	0.04	0.04	0.04
PsiPL	4.605	4.605	4.605	4.605	4.605	4.605	4.605	4.605	4.605	4.605	4.605	4.605	4.605	4.605	4.605	4.605	4.605	4.605	4.605	4.605	4.605	4.605	4.605	4.605	4.605	4.605	4.605	4.605	4.605	4.605	4.605	4.605	4.605	4.605	4.605	4.605	4.605
PsiZS	3.01	3.01	3.01	3.01	3.01	3.01	3.01	3.01	3.01	3.01	3.01	3.01	3.01	3.01	3.01	3.01	3.01	3.01	3.01	3.01	3.01	3.01	3.01	3.01	3.01	3.01	3.01	3.01	3.01	3.01	3.01	3.01	3.01	3.01	3.01	3.01	3.01
MorZP0	0.0585	0.0585	0.0585	0.0585	0.0585	0.0585	0.0585	0.0585	0.0585	0.0585	0.5	0.5	0.0585	0.5	0.5	0.5	0.5	0.5	0.0585	0.0585	0.0585	0.0585	0.0585	0.0585	0.0585	0.0585	0.0585	0.0585	0.0585	0.0585	0.0585	0.0585	0.0585	0.0585	0.0585	0.0585	0.0585
kMorZP	0.0693	0.0693	0.0693	0.0693	0.0693	0.0693	0.0693	0.0693	0.0693	0.0693	0.0693	0.0693	0.0693	0.0693	0.0693	0.0693	0.0693	0.0693	0.0693	0.0693	0.0693	0.0693	0.0693	0.0693	0.0693	0.0693	0.0693	0.0693	0.0693	0.0693	0.0693	0.0693	0.0693	0.0693	0.0693	0.0693	0.0693
AlphaZP	0.7	0.7	0.7	0.7	0.7	0.7	0.7	0.7	0.7	0.7	0.7	0.7	0.7	0.7	0.7	0.7	0.7	0.7	0.7	0.7	0.7	0.7	0.7	0.7	0.7	0.7	0.7	0.7	0.7	0.7	0.7	0.7	0.7	0.7	0.7	0.7	0.7
BetaZP	0.3	0.3	0.3	0.3	0.3	0.3	0.3	0.3	0.3	0.3	0.3	0.3	0.3	0.3	0.3	0.3	0.3	0.3	0.3	0.3	0.3	0.3	0.3	0.3	0.3	0.3	0.3	0.3	0.3	0.3	0.3	0.3	0.3	0.3	0.3	0.3	0.3
Nit0	0.03	0.03	0.03	0.03	0.3	0.3	0.3	0.03	0.1	0.03	0.03	0	0.03	0.03	0.003	0.003	0.003	0.003	0.3	0.3	0.3	0.3	0.5	0.5	0.03	0.03	0.5	0.03	0.03	0.03	0.03	0.03	0.03	0.03	0.03	0.03	0.03
kNit	0.0693	0.0693	0.0693	0.0693	0.0693	0.0693	0.0693	0.0693	0.0693	0.0693	0.0693	0.0693	0.0693	0.0693	0.0693	0.0693	0.0693	0.0693	0.0693	0.0693	0.0693	0.0693	0.0693	0.0693	0.0693	0.0693	0.0693	0.0693	0.0693	0.0693	0.0693	0.0693	0.0693	0.0693	0.0693	0.0693	0.0693
VP2N0	0.1	0.1	0.1	0.1	0.1	0.1	0.1	0.1	0.1	0.5	0.5	0.5	0.1	0.5	1	3	3	3	3	3	3	3	3	3	3	3	3	3	3	1	1	1	0.1	0.1	0.1	0.1	0.1
kP2N	0.0693	0.0693	0.0693	0.0693	0.0693	0.0693	0.0693	0.0693	0.0693	0.0693	0.0693	0.0693	0.0693	0.0693	0.0693	0.0693	0.0693	0.0693	0.0693	0.0693	0.0693	0.0693	0.0693	0.0693	0.0693	0.0693	0.0693	0.0693	0.0693	0.0693	0.0693	0.0693	0.0693	0.0693	0.0693	0.0693	0.0693
VP2D0	0.01	0.01	0.01	0.01	0.01	0.01	0.01	0.01	0.01	0.2	0.2	0.2	0.01	0.2	1	3	3	3	3	3	3	3	3	3	3	3	3	3	3	1	1	1	0.1	0.1	0.1	0.1	0.1
kP2D	0.0693	0.0693	0.0693	0.0693	0.0693	0.0693	0.0693	0.0693	0.0693	0.0693	0.0693	0.0693	0.0693	0.0693	0.0693	0.0693	0.0693	0.0693	0.0693	0.0693	0.0693	0.0693	0.0693	0.0693	0.0693	0.0693	0.0693	0.0693	0.0693	0.0693	0.0693	0.0693	0.0693	0.0693	0.0693	0.0693	0.0693
VD2N0	0.02	0.02	0.02	0.02	0.02	0.02	0.02	0.02	0.02	0.2	0.2	0.2	0.02	0.2	1	3	3	3	3	3	3	3	3	3	3	3	3	3	3	1	1	1	0.1	0.1	0.1	0.1	0.1
kD2N	0.0693	0.0693	0.0693	0.0693	0.0693	0.0693	0.0693	0.0693	0.0693	0.0693	0.0693	0.0693	0.0693	0.0693	0.0693	0.0693	0.0693	0.0693	0.0693	0.0693	0.0693	0.0693	0.0693	0.0693	0.0693	0.0693	0.0693	0.0693	0.0693	0.0693	0.0693	0.0693	0.0693	0.0693	0.0693	0.0693	0.0693
VP2Si0	0.1	0.1	0.1	0.1	0.1	0.1	0.1	0.1	0.1	0.1	0.1	0.1	0.1	0.1	0.1	0.1	0.1	0.1	0.1	0.1	0.1	0.1	0.1	0.1	0.1	0.1	0.1	0.1	0.1	0.1	0.1	0.1	0.1	0.1	0.1	0.1	0.1
kP2Si	0.0693	0.0693	0.0693	0.0693	0.0693	0.0693	0.0693	0.0693	0.0693	0.0693	0.0693	0.0693	0.0693	0.0693	0.0693	0.0693	0.0693	0.0693	0.0693	0.0693	0.0693	0.0693	0.0693	0.0693	0.0693	0.0693	0.0693	0.0693	0.0693	0.0693	0.0693	0.0693	0.0693	0.0693	0.0693	0.0693	0.0693
RSiNPS	0	0	0	0	0	0	0	0	0	0	0	0	0	0	0	0	0	0	0	0	0	0	0	0	0	0	0	0	0	0	0	0	0	0	0	0	0
RSiNPL	1	1	1	1	1	1	1	1	1	1	1	1	1	1	1	1	1	1	1	1	1	1	1	1	1	1	1	1	1	1	1	1	1	1	1	1	1
RSiNZS	0	0	0	0	0	0	0	0	0	0	0	0	0	0	0	0	0	0	0	0	0	0	0	0	0	0	0	0	0	0	0	0	0	0	0	0	0
RSiNZL	0	0	0	0	0	0	0	0	0	0	0	0	0	0	0	0	0	0	0	0	0	0	0	0	0	0	0	0	0	0	0	0	0	0	0	0	0
setVP	40	40	40	40	40	40	40	40	40	40	40	40	40	40	4	4	4	4	40	40	40	40	40	4	4	4	4	4	4	4	4	4	4	4	4	4	40
setVO	40	40	40	40	40	40	40	40	40	40	40	40	40	40	4	4	4	4	40	40	40	40	40	4	4	4	4	4	4	4	4	4	4	4	4	4	40
AlphaPS	0.003	0.003	0.003	0.003	0.003	0.003	0.003	0.003	0.003	0.003	0.003	0.003	0.0061	0.001	0.001	0.001	0.001	0.001	0.003	0.003	0.001	0.001	0.001	0.001	0.001	0.001	0.001	0.001	0.001	0.003	0.003	0.003	0.003	0.003	0.003	0.003	0.003
AlphaPL	0.0061	0.0061	0.0061	0.0061	0.0061	0.0061	0.0061	0.0061	0.0061	0.0061	0.0061	0.0061	0.003	0.0061	0.008	0.008	0.008	0.008	0.0061	0.0061	0.008	0.008	0.008	0.008	0.008	0.008	0.008	0.008	0.008	0.0061	0.0061	0.0061	0.0061	0.0061	0.0061	0.0061	0.0061
BetaPS	0.0017	0.0017	0.0017	0.0017	0.0017	0.0017	0.0017	0.0017	0.0017	0.0017	0.0017	0.0017	0.0017	0.0002	0.0002	0.0002	0.0002	0.0002	0.0017	0.0017	0.0002	0.0002	0.0002	0.0002	0.0002	0.0002	0.0002	0.0002	0.0002	0.0017	0.0017	0.0017	0.0017	0.0017	0.0017	0.0017	0.0017
BetaPL	0.0002	0.0002	0.0002	0.0002	0.0002	0.0002	0.0002	0.0002	0.0002	0.0002	0.0002	0.0002	0.0002	0.001	0.002	0.002	0.002	0.002	0.0002	0.0002	0.002	0.002	0.002	0.002	0.002	0.002	0.002	0.002	0.002	0.0002	0.0002	0.0002	0.0002	0.0002	0.0002	0.0002	0.0002
MLD	20	20	20	20	20	20	20	20	20	20	20	20	20	20	20	20	20	20	20	20	20	20	20	20	20	20	20	20	20	20	20	20	20	20	20	20	20
Temperature	20	20	5	20	20	20	5	20	5	20	20	20	20	20	20	20	20	20	20	20	20	20	20	20	20	20	20	20	20	20	5	20	20	20	20	20	20
Surf Irradiance	708.4	708.4	100	708.4	708.4	708.4	100	708.4	100	708.4	50	708.4	708.4	708.4	708.4	708.4	708.4	708.4	708.4	708.4	708.4	708.4	708.4	708.4	708.4	708.4	708.4	708.4	708.4	708.4	100	708.4	708.4	708.4	708.4	708.4	708.4
Kzmixed	0.001	0.001	0.001	0.001	0.001	0.001	0.001	0.001	0.001	0.001	0.001	0.001	0.001	0.001	0.0001	0.0001	1e-05	1e-05	0.0001	0.001	0.001	0.001	1e-05	1e-05	1e-05	1e-05	1e-05	1e-05	1e-05	0.001	0.001	0.001	0.001	0.0001	0.001	0.0001	0.001
Kzdeep	1e-05	0.0001	1e-05	1e-05	1e-05	0.0001	1e-05	1e-05	1e-05	0.0001	0.0001	0.0001	1e-05	0.0001	1e-05	1e-05	1e-05	1e-05	1e-05	1e-05	1e-05	1e-05	1e-05	1e-05	1e-05	1e-05	1e-05	1e-05	1e-05	0.0001	0.0001	0.0001	0.0001	1e-05	1e-05	1e-05	0.0001
