## Supplementary material for "Investigating equations for measuring dissolved inorganic nutrient uptake in oligotrophic conditions": Calculation Files for Nutrient Uptake Eqs: N Uptake Uncertainty Calculations.xlsx

### Sheet: N Uptake
	INPUTS
			Input Values	σ	Units
	Duration	T	4	0.25	hours
	PON (final)	P	0.5	0.05	µmol N L-1
	Isotope Ratio of PON (final)	IP(T)	1	0.1	atom %
	Isotope Ratio of PON (initial)	IP(0)	0.366912	0.001	atom %
	Isotope Ratio of tracer spike	Ispk	99	1	atom %
	Isotope Ratio of ambient nutrient	Iamb	0.366912	0.001	atom %
	Final concentration of tracer	[N]spk	0.01	0.0001	µmol N L-1
	Ambient Nutrient Concentration	[N]amb	0.1	0.01	µmol N L-1
	Ratio of regeneration to uptake	a	0.9	0.5
	log10(half-saturation constant)	L10KS	-1	1			(KS is in units of µmol N L-1)
	OUTPUTS
		value	σ
	ρ0	8.8256	1.91961	nmol N L-1 h-1
	ρkan	10.4401	2.79774	nmol N L-1 h-1
	ρreg	11.0812	2.98352	nmol N L-1 h-1
	ρ0,is	8.42443	1.91342	nmol N L-1 h-1
	ρkan,is	9.96551	2.74901	nmol N L-1 h-1
	ρreg,is	10.5775	2.93177	nmol N L-1 h-1

### Sheet: hidden
	Input Values	σ		units
T	4	0.25		hours
P	0.5	0.05		µmol N L-1
IP(T)	0.01	0.001		atom ratio
IP(0)	0.00366912	1e-05		atom ratio
Ispk	0.99	0.01		atom ratio
Iamb	0.00366912	1e-05		atom ratio
[N]spk	0.01	0.0001		µmol N L-1
[N]amb	0.1	0.01		µmol N L-1			does a=1?
a	0.9	0.5					FALSE		Note that if a==1, we need to slightly perturb a in order to calculate uncertainty
L10KS	-1	1
KS	0.1
Calculations for ρ0
IS(0)	0.0933356
ρ0	0.0088256
		(df/dx)^2*sig^2
∂ρ0/∂T	-0.0022064	3.04262e-07		0.0825699	FALSE
∂ρ0/∂P	0.0176512	7.78912e-07		0.211379	FALSE
∂ρ0/∂IP(T)	1.39406	1.94339e-06		0.527392	TRUE
∂ρ0/∂IP(0)	-1.29563	1.67865e-10		4.55548e-05	FALSE
∂ρ0/∂Ispk	-0.00894791	8.00651e-09		0.00217278	FALSE
∂ρ0/∂Iamb	-0.0894791	8.00651e-13		2.17278e-07	FALSE
∂ρ0/∂[N]spk	-0.802327	6.43729e-09		0.00174693	FALSE
∂ρ0/∂[N]amb	0.0802327	6.43729e-07		0.174693	FALSE
σρ02		3.68491e-06		3.68474e-06
σρ0		0.00191961		0.00191957
σρ0/ρ0		0.217505			99.9977
Calculations for ρkan
b	0.320931
g(x)	-0.0379638
h(x)	-31.1594			if a=1	does a=1?
ρkan	0.0104401	0.0104401		0.0106434	FALSE
ρkan/ρ0	1.18293
	term1	term2						(df/dx)^2*sig^2
drhokan/da	-0.102393	0.104401					0.00200729	1.0073e-06
	drho0/dx	g*h	dg/dx	rho0*h	dh/dx	rho0*g	drhokan/dx
P	0.0176512	1.18293	-0.0909324	-0.275	62.3187	-0.000335054	0.0250064	1.5633e-06
IP(T)	1.39406	1.18293	-7.18166	-0.275	4921.81	-0.000335054	1.97496	3.90045e-06
IP(0)	-1.29563	1.18293	6.6746	-0.275	-4574.3	-0.000335054	-1.83551	3.36911e-10
Ispk	-0.00894791	1.18293	0.0460963	-0.275	-31.5912	-0.000335054	-0.0126765	1.60693e-08
Iamb	-0.0894791	1.18293	0.460963	-0.275	-315.912	-0.000335054	-0.126765	1.60693e-12
T	-0.0022064	1.18293	0	-0.275	0	-0.000335054	-0.00261001	4.25761e-07
[N]spk	-0.802327	1.18293	4.54662	-0.275	-3115.94	-0.000335054	-1.15541	1.33498e-08
[N]amb	0.0802327	1.18293	-6.2914e-17	-0.275	4.31169e-14	-0.000335054	0.0949096	9.00783e-07
σρkan2									7.82736e-06
σρkan2									0.00279774
σρkan/ρkan									0.267982
Calculations for ρ0,is
y(Namb,Nspk)	0.909091
z(Namb,Nspk,KS)	1.05
ρ0,is	0.00842443
	drho0/dx	y*z	dy/dx	z*ρ0	dz/dx	y*ρ0	drho0is/dx	(df/dx)^2*sig^2
T	-0.0022064	0.954545	0	0.00926688	0	0.00802327	-0.00210611	2.77231e-07
P	0.0176512	0.954545	0	0.00926688	0	0.00802327	0.0168489	7.09711e-07
IP(T)	1.39406	0.954545	0	0.00926688	0	0.00802327	1.33069	1.77073e-06
IP(0)	-1.29563	0.954545	0	0.00926688	0	0.00802327	-1.23674	1.52952e-10
Ispk	-0.00894791	0.954545	0	0.00926688	0	0.00802327	-0.00854119	7.29518e-09
Iamb	-0.0894791	0.954545	0	0.00926688	0	0.00802327	-0.0854119	7.29518e-13
[N]spk	-0.802327	0.954545	-8.26446	0.00926688	5	0.00802327	-0.802327	6.43729e-09
[N]amb	0.0802327	0.954545	0.826446	0.00926688	-0.25	0.00802327	0.0822385	6.76318e-07
L10KS	0	0.954545	0	0.00926688	-0.0575646	0.00802327	-0.000461857	2.13312e-07
σρ0is2								3.66119e-06
σρ0is								0.00191342
σρ0is/ρ0is								0.227128
Calculations for ρkan,is
y(Namb,Nspk)	0.909091
z(Namb,Nspk,KS)	1.05
ρkan,is	0.00996551
	drhokan/dx	y*z	dy/dx	z*ρkan	dz/dx	y*ρkan	drhokanis/dx	(df/dx)^2*sig^2
T	-0.00261001	0.954545	0	0.0109621	0	0.00949096	-0.00249138	3.87935e-07
P	0.0250064	0.954545	0	0.0109621	0	0.00949096	0.0238698	1.42441e-06
IP(T)	1.97496	0.954545	0	0.0109621	0	0.00949096	1.88519	3.55392e-06
IP(0)	-1.83551	0.954545	0	0.0109621	0	0.00949096	-1.75208	3.06979e-10
Ispk	-0.0126765	0.954545	0	0.0109621	0	0.00949096	-0.0121003	1.46417e-08
Iamb	-0.126765	0.954545	0	0.0109621	0	0.00949096	-0.121003	1.46417e-12
[N]spk	-1.15541	0.954545	-8.26446	0.0109621	5	0.00949096	-1.14603	1.31339e-08
[N]amb	0.0949096	0.954545	0.826446	0.0109621	-0.25	0.00949096	0.0972823	9.46385e-07
a	0.00200729	0.954545	0	0.0109621	0	0.00949096	0.00191605	9.17809e-07
L10KS	0	0.954545	0	0.0109621	-0.0575646	0.00949096	-0.000546343	2.98491e-07
σρkanis2								7.55704e-06
σρkanis								0.00274901
σρkanis/ρ0								0.275852
Calculations for ρreg
a	0.9
S	0.11
Is0	0.0933356
f	-1.71443
g	-2.19717
h	0.0918197
ρreg	0.0110812
	df/dx	dg/dx	(df/dx-dg/dx)*h/T	dh/dx	(f-g)*dh/dx / T	drhoreg/dx	σx	(drho/dx)2*(σx)2
T						-0.0027703	0.25	4.79661e-07
P	-2	-3.0359	0.023779	0.0303511	0.0036629	0.0274419	0.05	1.88265e-06
IP(T)	0	-98.0124	2.24987	0	0	2.24987	0.001	5.0619e-06
IP(0)	-9.9963	81.8134	-2.10748	0	0	-2.10748	1e-05	4.44149e-10
Ispk	1.00973	1.63627	-0.0143822	0	0	-0.0143822	0.01	2.06847e-08
Iamb	10.0973	16.3627	-0.143822	0	0	-0.143822	1e-05	2.06847e-12
[N]spk	90.5386	151.427	-1.39769	0.696765	0.0840887	-1.3136	0.0001	1.72554e-08
[N]amb	-9.05386	-9.96318	0.0208734	0.696765	0.0840887	0.104962	0.01	1.1017e-06
a	-0.0407529	-0.179989	0.00319616	-0.0168617	-0.00203495	0.00116122	0.5	3.37106e-07
σρreg2								8.90141e-06
σρreg								0.00298352
σρreg/ρreg								0.269242
Calculations for ρreg,is
y(Namb,Nspk)	0.909091
z(Namb,Nspk,KS)	1.05
ρreg,is	0.0105775
	drhoreg/dx	y*z	dy/dx	z*ρreg	dz/dx	y*ρkan	drhoregis/dx	(df/dx)^2*sig^2
T	-0.0027703	0.954545	0	0.0116353	0	0.0100738	-0.00264438	4.37046e-07
P	0.0274419	0.954545	0	0.0116353	0	0.0100738	0.0261946	1.71539e-06
IP(T)	2.24987	0.954545	0	0.0116353	0	0.0100738	2.1476	4.61219e-06
IP(0)	-2.10748	0.954545	0	0.0116353	0	0.0100738	-2.01169	4.04689e-10
Ispk	-0.0143822	0.954545	0	0.0116353	0	0.0100738	-0.0137284	1.8847e-08
Iamb	-0.143822	0.954545	0	0.0116353	0	0.0100738	-0.137284	1.8847e-12
[N]spk	-1.3136	0.954545	-8.26446	0.0116353	5	0.0100738	-1.29968	1.68916e-08
[N]amb	0.104962	0.954545	0.826446	0.0116353	-0.25	0.0100738	0.107289	1.15108e-06
a	0.00116122	0.954545	0	0.0116353	0	0.0100738	0.00110843	3.07157e-07
L10KS	0	0.954545	0	0.0116353	-0.0575646	0.0100738	-0.000579896	3.36279e-07
σρregis2								8.59529e-06
σρregis								0.00293177
σρregis/ρreg,is								0.27717
